# Genome sequence of the ornamental plant *Aquilegia vulgaris* reveals the flavonoid biosynthesis gene repertoire

**DOI:** 10.1101/2024.12.16.628782

**Authors:** Julie Anne V. S. de Oliveira, Ronja Friedhoff, Katharina Wolff, Boas Pucker

## Abstract

*Aquilegia vulgaris* is a widespread ornamental plant. The species is well known for its extensive variation of different flower colors and can even be considered as a model species for the evolution of flower morphology. Anthocyanins are a major pigment group responsible for pigmentation of flowers in *A. vulgaris* and many plant species. Here, we report a highly continuous genome sequence of an European *Aquilegia vulgaris* plant displaying purple flowers and a genome sequence of a plant displaying white flowers. The corresponding annotation facilitates research on flower color and morphology evolution. Long-read alignments revealed different structural variants in an anthocyanidin synthase (*ANS*) gene, crucial for pigment biosynthesis, that could explain the white flower phenotype. Candidate genes for all steps in the core anthocyanidin biosynthesis were identified. The identification of a flavonoid 3’,5’ hydroxylase (*F3’5’H*), a gene essential for the biosynthesis of bluish delphinidin derivatives, corroborates previous reports about metabolites and transcripts in *A. vulgaris*.
