## Additional file 2 for "Genome sequence of the ornamental plant *Aquilegia vulgaris* reveals the flavonoid biosynthesis gene repertoire"

ID	color	ENA_accession
R044_dd843d83	purple	ERR11591714
R046_8e8700c4	purple	ERR11591716
R047_4789d715	purple	ERR11591717
R050_7f2a3c7b	purple	ERR11591720
R043_108dca8e	unknown	ERR11591713
R045_6e77b1d9	unknown	ERR11591715
R048_f8e81700	unknown	ERR11591718
R049_3b4c2897	unknown	ERR11591719
R279_badcdb32	white	ERR15601628
R280_840a26b5	white	ERR15601629
R281_7cb231f4	white	ERR15601630
