## Additional file 3 for "Genome sequence of the ornamental plant *Aquilegia vulgaris* reveals the flavonoid biosynthesis gene repertoire"

Accession	HintForAnnotation
SRR26667430	purple
SRR26667431	purple
SRR26667432	purple
SRR26667433	purple
SRR26667434	purple
SRR26667435	purple
SRR26667436	purple
SRR26667437	purple
SRR26667438	purple
SRR26667439	purple
SRR26667440	purple
SRR26667441	purple
SRR7830423	white
SRR7830432	white
ERR13363474	white
SRR23342000	white
SRR23342001	white
SRR23342002	white
SRR23342003	white
SRR23342004	white
SRR23342005	white
SRR23342006	white
SRR23342007	white
SRR23342008	white
SRR23342009	white
SRR23342010	white
SRR23342011	white
SRR26667430	white
SRR26667431	white
SRR26667432	white
SRR26667433	white
SRR26667434	white
SRR26667435	white
SRR26667436	white
SRR26667437	white
SRR26667438	white
SRR26667439	white
SRR26667440	white
SRR26667441	white
